# Pronounced Genetic Separation Among Varieties of the *Primula cusickiana* Species Complex, a Great Basin Endemic

**DOI:** 10.1101/2021.03.19.436082

**Authors:** Austin Koontz, William D. Pearse, Paul Wolf

## Abstract

Distinguishing between unique species and populations with strong genetic structure is a common challenge in population genetics, especially in fragmented habitats where allopatric speciation may be widespread and distinct groups may be morphologically similar. Such is often the case with species complexes across sky island environments. In these scenarios, biogeography may help to explain the relations between species complex members, and RADseq methods are commonly used to compare closely related species across thousands of genetic loci. Here we use RADseq to clarify the relations between geographically distinct but morphologically similar varieties of the *Primula cusickiana* species complex, and to contextualize past findings of strong genetic structure among populations within varieties. Our genomic analyses demonstrate pronounced separation between isolated populations of this Great Basin endemic, indicating that the current varietal classification of complex members is inaccurate and emphasizing their conservation importance. We discuss how these results correspond to recent biogeographical models used to describe the distribution of other sky island taxa in western North America. Our findings also fit into a wider trend observed for alpine *Primula* species complexes, and we consider how heterostylous breeding systems may be contributing to frequent diversification via allopatric speciation in this genus.
