## Supplemental Materials 1 for "Pronounced Genetic Separation Among Varieties of the *Primula cusickiana* Species Complex, a Great Basin Endemic": barcodes.txt

Nv120	CTCC
Mg57	TTCTC
Ck94	GCTTA
Ck85	AACGCCT
Mg70	AGGC
Ck88	TGGCTA
Ck98	TGCTGGA
Mg40	AGCCC
Nv136	CTTCCA
Ck54	GATC
Pa141	ACCTAA
Ck56	ACGTGTT
Ck50	AACCGAGA
Dm111	ACTA
Pa143	GTATT
Pa145	GAGATA
Mg64	ACGACTAC
Nv134	TCAC
Mg59	ATATGT
Dm115	ATTAATT
Ck21	ACAGGGAA
Pa154	CAGA
Dm102	CTGTA
Ck35	ATGCCT
Mg74	GGTGT
Dm118	AGGAT
Ck3	ATCGTA
Dm110	ACGTGGTA
Pa147	AACT
Ck7	ACCGT
Mg60	TATTTTT
Ck92	TAGCATGC
Ck80	ATTGA
Mg67	CATCGT
Nv127	CATAAGT
Dm104	CCATGGGT
Pa140	GCGT
Mg41	CTTGCTT
Ck34	AGTGGA
Nv130	CATCT
Dm106	CGCGGT
Ck1	CGCTGAT
Ck29	CGCGGAGA
Dm113	TGCGA
Dm117	GGTTGT
Dm114	ATGAAAC
Nv122	TAGGCCAT
Nv123	CCTAC
Ck51	CTATTA
Ck83	CGGTAGA
Mg61	CGTGTGGT
Dm112	CGAT
Mg58	AAAAGTT
Ck11	TGCAAGGA
Mg39	GCCAGT
Ck12	CTACGGA
Mg38	GCTGTGGA
Ck20	CGCTT
Ck22	GAATTCA
Ck36	TGGTACGT
Nv131	GGAAC
Nv125	GGAAGA
Mg79	GCGGAAT
Ck32	GGATTGGT
Mg77	TCACC
Ck23	TAGGAA
Ck2	GAACTTC
Ck4	TCTCAGTC
Pa158	GTCAA
Ck17	GTACTT
Dm100	CTAGC
Ck96	GCTCTA
Dm116	GGACCTA
Dm108	TAATA
Ck10	GTTGAA
Dm119	TATCGGGA
Mg72	ACAAA
Ck81	GTCGATT
Ck26	TACAT
Mg69	TAACGA
Mg37	TCTGTGA
Ck49	TTCCTGGA
