## Supplemental Materials 1 for "Pronounced Genetic Separation Among Varieties of the *Primula cusickiana* Species Complex, a Great Basin Endemic": barcodes.txt

Mg57	TTCTC
Mg70	AGGC
Mg40	AGCCC
Mg64	ACGACTAC
Mg59	ATATGT
Mg74	GGTGT
Mg60	TATTTTT
Mg67	CATCGT
Mg41	CTTGCTT
Mg61	CGTGTGGT
Mg58	AAAAGTT
Mg39	GCCAGT
Mg38	GCTGTGGA
Mg79	GCGGAAT
Mg77	TCACC
Mg72	ACAAA
Mg69	TAACGA
Mg37	TCTGTGA
