## Supplemental Materials 1 for "Pronounced Genetic Separation Among Varieties of the *Primula cusickiana* Species Complex, a Great Basin Endemic": CR_k7_mean_with_latlon.csv

latitude	longitude	PopID	Variety name	P1	P2	P3	P4	P5	P6	P7	Group
38.3219	-115.4978	NEV	Nevadensis	0.0	0.1921	0.1168	0.0199	0.0001	0.0008	0.6703	nevadensis
38.9123	-114.3087	NEV	Nevadensis	0.0003	0.0004	0.7668	0.1441	0.0002	0.0009	0.0873	domensis
39.1412	-113.3879	DOM	Domensis	0.0	0.0	0.9988	0.0003	0.0002	0.0002	0.0005	domensis
39.1429	-113.4056	DOM	Domensis	0.0003	0.0	0.9983	0.0005	0.0	0.0001	0.0007	domensis
40.5926	-115.38	PAR	Parryi	0.92	0.0	0.02	0.0201	0.0398	0.0	0.0001	parryi
41.7427	-111.7617	MAG	Maguirei	0.0	0.0002	0.0	0.0007	0.9978	0.0	0.0013	maguirei
41.7454	-111.7523	MAG	Maguirei	0.0002	0.0001	0.0	0.0	0.9995	0.0	0.0001	maguirei
41.7771	-111.6328	MAG	Maguirei	0.0004	0.0	0.0	0.0004	0.998	0.0002	0.001	maguirei
41.7983	-111.6424	MAG	Maguirei	0.0	0.0	0.0	0.0	1.0	0.0	0.0	maguirei
41.9585	-115.316	JAR	Cusickiana	0.0	0.9995	0.0	0.0	0.0002	0.0002	0.0001	cusickiana_Jarbidge
42.17	-117.6154	OWY	Cusickiana	0.0228	0.0868	0.0	0.8693	0.0004	0.0001	0.0206	cusickiana_Owyhee
43.3108	-115.0912	SRP	Cusickiana	0.0005	0.0001	0.0	0.0005	0.0	0.9966	0.0023	cusickiana_SRP
43.4078	-113.6263	SRP	Cusickiana	0.0002	0.0002	0.0	0.0002	0.0001	0.9985	0.0008	cusickiana_SRP
43.6844	-116.1878	SRP	Cusickiana	0.037	0.0012	0.0	0.0101	0.0007	0.9463	0.0046	cusickiana_SRP
44.9812	-116.6801	SRP	Cusickiana	0.0461	0.0017	0.0001	0.0119	0.0008	0.9346	0.0048	cusickiana_SRP
