## Supplemental Materials 1 for "Pronounced Genetic Separation Among Varieties of the *Primula cusickiana* Species Complex, a Great Basin Endemic": PopLabels.csv

PopID
SRP
SRP
SRP
SRP
SRP
SRP
SRP
SRP
SRP
SRP
SRP
SRP
SRP
SRP
SRP
SRP
SRP
SRP
SRP
SRP
SRP
SRP
SRP
SRP
SRP
SRP
JAR
JAR
JAR
JAR
JAR
OWY
OWY
OWY
OWY
DOM
DOM
DOM
DOM
DOM
DOM
DOM
DOM
DOM
DOM
DOM
DOM
DOM
DOM
DOM
MAG
MAG
MAG
MAG
MAG
MAG
MAG
MAG
MAG
MAG
MAG
MAG
MAG
MAG
MAG
MAG
MAG
MAG
NEV
NEV
NEV
NEV
NEV
NEV
NEV
NEV
NEV
PAR
PAR
PAR
PAR
PAR
PAR
PAR
