## Supplemental Materials 1 for "Pronounced Genetic Separation Among Varieties of the *Primula cusickiana* Species Complex, a Great Basin Endemic": K3_maguirei.csv

Mg37 0 0.8859 0.1141
Mg38 0 0.914 0.086
Mg39 0 0.9097 0.0903
Mg40 0 0.9194 0.0806
Mg41 0 0.9193 0.0807
Mg57 0 0.81 0.19
Mg58 0 0.8465 0.1535
Mg59 0 0.8484 0.1516
Mg60 0.6868 0 0.3132
Mg61 0.6929 0 0.3071
Mg64 0.7148 0 0.2852
Mg67 0.6818 0 0.3182
Mg69 0.6532 0 0.3468
Mg70 0.9696 0 0.0304
Mg72 0.9628 0 0.0372
Mg74 0.9326 0 0.0674
Mg77 0.9771 0 0.0229
Mg79 0.9795 0 0.0205
