## Supplemental Materials 1 for "Pronounced Genetic Separation Among Varieties of the *Primula cusickiana* Species Complex, a Great Basin Endemic": K7_plot.csv

Group Ind PopID P1 P2 P3 P4 P5 P6 P7
Cusickiana_Boise Ck1 SRP 0.0352 0.0001 0 0.0085 0.0008 0.9548 0.0007
Cusickiana_Boise Ck2 SRP 0.0378 0.006 0.0002 0.0142 0.0013 0.9252 0.0154
Cusickiana_Boise Ck3 SRP 0.0347 0 0 0.0084 0 0.956 0.0009
Cusickiana_Boise Ck4 SRP 0.0378 0.0001 0 0.01 0.0013 0.9449 0.0059
Cusickiana_Boise Ck7 SRP 0.0396 0 0 0.0094 0.0002 0.9506 0
Cusickiana_Bear Ck10 SRP 0.0442 0.0056 0.0009 0.0109 0 0.9327 0.0057
Cusickiana_Bear Ck11 SRP 0.0454 0.006 0 0.0116 0 0.9337 0.0033
Cusickiana_Bear Ck12 SRP 0.0473 0.0002 0 0.0118 0.0018 0.9369 0.002
Cusickiana_Bear Ck17 SRP 0.0464 0.0008 0 0.0116 0 0.9377 0.0036
Cusickiana_Bear Ck20 SRP 0.0467 0.0005 0 0.0147 0.0004 0.9248 0.0129
Cusickiana_Bear Ck21 SRP 0.0468 0 0 0.0117 0.0037 0.9342 0.0037
Cusickiana_Bear Ck22 SRP 0.046 0 0 0.0115 0 0.9371 0.0055
Cusickiana_Bear Ck23 SRP 0.0464 0.0003 0 0.0113 0.0005 0.9401 0.0014
Cusickiana_Camas Ck26 SRP 0.0017 0.0006 0 0.0016 0 0.9884 0.0077
Cusickiana_Camas Ck29 SRP 0.0003 0 0 0.0006 0 0.9967 0.0024
Cusickiana_Camas Ck32 SRP 0.0003 0 0 0.0003 0 0.998 0.0015
Cusickiana_Camas Ck34 SRP 0.0005 0.0001 0.0001 0.0004 0 0.9969 0.002
Cusickiana_Camas Ck35 SRP 0 0 0 0 0 1 0
Cusickiana_Camas Ck36 SRP 0.0001 0 0 0 0 0.9998 0
Cusickiana_CRMO Ck49 SRP 0.0006 0 0 0.0001 0 0.999 0.0003
Cusickiana_CRMO Ck50 SRP 0.0002 0 0 0 0 0.9996 0.0002
Cusickiana_CRMO Ck51 SRP 0.0004 0.0009 0 0.0007 0.0001 0.9949 0.0031
Cusickiana_CRMO Ck54 SRP 0 0 0 0 0 0.9999 0
Cusickiana_CRMO Ck56 SRP 0 0 0 0.0001 0.0005 0.999 0.0003
Cusickiana_Jarbidge Ck80 JAR 0 0.999 0 0 0.001 0 0
Cusickiana_Jarbidge Ck81 JAR 0 1 0 0 0 0 0
Cusickiana_Jarbidge Ck83 JAR 0 1 0 0 0 0 0
Cusickiana_Jarbidge Ck85 JAR 0 0.9997 0 0 0 0 0.0003
Cusickiana_Jarbidge Ck88 JAR 0.0001 0.9986 0 0.0001 0 0.0009 0.0003
Cusickiana_Owyhee Ck92 OWY 0.02 0.0899 0 0.87 0 0 0.0201
Cusickiana_Owyhee Ck94 OWY 0.0201 0.0894 0 0.8679 0.0017 0.0001 0.0208
Cusickiana_Owyhee Ck96 OWY 0.02 0.0899 0 0.8699 0 0 0.0202
Cusickiana_Owyhee Ck98 OWY 0.031 0.078 0 0.8694 0 0.0003 0.0213
Maguirei_SecondPracticeWall Mg37 MAG 0 0 0 0 0.9998 0 0.0002
Maguirei_SecondPracticeWall Mg38 MAG 0.0002 0.0005 0 0 0.999 0 0.0002
Maguirei_SecondPracticeWall Mg39 MAG 0.001 0 0 0.0001 0.9988 0 0.0001
Maguirei_SecondPracticeWall Mg40 MAG 0 0 0 0 1 0 0
Maguirei_SecondPracticeWall Mg41 MAG 0 0 0 0 1 0 0
Maguirei_GreenhouseWall Mg57 MAG 0 0 0 0.0005 0.9985 0 0.0009
Maguirei_GreenhouseWall Mg58 MAG 0 0 0 0.0001 0.9995 0 0.0003
Maguirei_GreenhouseWall Mg59 MAG 0.0001 0.0006 0 0.0014 0.9953 0 0.0026
Maguirei_RightHandFork Mg60 MAG 0.0009 0 0 0.0002 0.9986 0 0.0003
Maguirei_RightHandFork Mg61 MAG 0 0 0 0 1 0 0
Maguirei_RightHandFork Mg64 MAG 0 0 0 0 1 0 0
Maguirei_RightHandFork Mg67 MAG 0 0 0 0 1 0 0
Maguirei_RightHandFork Mg69 MAG 0.001 0 0 0.002 0.9912 0.001 0.0049
Maguirei_SeedSource Mg70 MAG 0 0 0 0 1 0 0
Maguirei_SeedSource Mg72 MAG 0 0 0 0 0.9998 0 0.0002
Maguirei_SeedSource Mg74 MAG 0 0 0 0 1 0 0
Maguirei_SeedSource Mg77 MAG 0 0 0 0 1 0 0
Maguirei_SeedSource Mg79 MAG 0 0 0 0 1 0 0
Domensis_SawtoothCanyon Dm100 DOM 0 0 0.9974 0.0014 0 0 0.0012
Domensis_SawtoothCanyon Dm102 DOM 0.0001 0.0001 0.9965 0 0.0009 0.001 0.0014
Domensis_SawtoothCanyon Dm104 DOM 0 0 1 0 0 0 0
Domensis_SawtoothCanyon Dm106 DOM 0 0 1 0 0 0 0
Domensis_SawtoothCanyon Dm108 DOM 0 0 0.9999 0 0 0 0.0001
Domensis_NotchPeakTrail Dm110 DOM 0.0005 0 0.995 0.0007 0 0 0.0038
Domensis_NotchPeakTrail Dm111 DOM 0 0 0.999 0.0004 0 0 0.0006
Domensis_NotchPeakTrail Dm112 DOM 0 0 1 0 0 0 0
Domensis_NotchPeakTrail Dm113 DOM 0 0 1 0 0 0 0
Domensis_NotchPeakTrail Dm114 DOM 0 0 1 0 0 0 0
Domensis_NotchPeak Dm115 DOM 0 0.0001 0.9995 0.0001 0 0 0.0002
Domensis_NotchPeak Dm116 DOM 0 0 1 0 0 0 0
Domensis_NotchPeak Dm117 DOM 0 0 1 0 0 0 0
Domensis_NotchPeak Dm118 DOM 0 0 1 0 0 0 0
Domensis_NotchPeak Dm119 DOM 0.0013 0 0.9922 0.0025 0 0.0006 0.0034
Nevadensis_MtWashington Nv120 NEV 0.0001 0 0.7883 0.1486 0 0 0.0631
Nevadensis_MtWashington Nv122 NEV 0 0 0.769 0.1587 0 0 0.0722
Nevadensis_MtWashington Nv123 NEV 0.0014 0.0017 0.7429 0.0821 0.001 0.0044 0.1665
Nevadensis_MtWashington Nv125 NEV 0 0 0.7737 0.1591 0.0001 0 0.0671
Nevadensis_MtWashington Nv127 NEV 0 0.0005 0.7602 0.1719 0 0 0.0674
Nevadensis_TroyPeak Nv130 NEV 0 0.1775 0.137 0.0191 0 0.0005 0.6658
Nevadensis_TroyPeak Nv131 NEV 0 0.188 0.1171 0.02 0.0003 0.0016 0.6731
Nevadensis_TroyPeak Nv134 NEV 0 0.2057 0.1026 0.0206 0 0.0006 0.6705
Nevadensis_TroyPeak Nv136 NEV 0 0.1971 0.1105 0.02 0 0.0006 0.6718
Parryi_Lamoille Pa140 PAR 0.92 0 0.02 0.02 0.04 0 0
Parryi_Lamoille Pa141 PAR 0.92 0 0.02 0.0201 0.0399 0 0
Parryi_Lamoille Pa143 PAR 0.92 0 0.02 0.02 0.04 0 0
Parryi_Lamoille Pa145 PAR 0.9201 0 0.0198 0.0203 0.0393 0 0.0005
Parryi_Lamoille Pa147 PAR 0.92 0 0.02 0.02 0.04 0 0
Parryi_ThomasCreek Pa154 PAR 0.92 0 0.02 0.0201 0.0399 0 0
Parryi_ThomasCreek Pa158 PAR 0.92 0 0.02 0.02 0.0399 0 0
